# Effect of cortisol on cortical organoids: Building a “stress in a dish” model system

**DOI:** 10.1101/2025.09.16.676476

**Authors:** Carolin Purmann, Kaela Farrise, Yiling Huang, Reenal Pattni, Marcus Ho, Victor G. Carrion, Alexander E. Urban

## Abstract

Exposure to chronic stress and traumatic experiences impacts brain health and development, which may lead to Post Traumatic Stress Disorder (PTSD), other mental health conditions, or altered resilience. Although certain behavioral and social factors have been associated resilience, little is known about the cellular and genomic mechanisms contributing to resilience or developing PTSD. Here, we present a novel model system called “Stress-in-a-dish” (SIAD) to study the molecular signature of chronic and acute stress in differentiated cortical organoids. Derived from human induced Pluripotent Stem Cells (iPSCs), mature organoids responded to cortisol with differential expression of genes. Many genes were associated with expected corticosteroid pathways, and some have not been previously linked to PTSD. A previously unknown potential contribution of astrocytes to the etiology of stress responses was also found. Our results suggest a novel paradigm for studying stress in a dish that opens up new opportunities to understand the biological basis of PTSD and resilience.
