## Supplementary Table 4 for "Effect of cortisol on cortical organoids: Building a “stress in a dish” model system"

### Sheet: cort pathway
ctd:D003345 : Corticosterone			5 out of the 25 core genes overlap with Corticosterone pathway:
			GATM
MUSTN1			GLUL
A2M			NDRG2
CDKN1A			NFKBIA
SOX4			SOX4
CDKN1B
CDKN2A			more than expected by chance
GAD1			p-value is < 0.00001
CDO1
IL15
PTTG1			two-tailed Chisquare test:
PLK2				DE genes	non-DE genes
PDE2A			in list	5	267
MYH11			not in list	20	24989
GLT8D1
CEBPB
CEBPD
ACACA
FSTL3
TRHR
RHOJ
CYP3A4
CYP3A5
PDK1
ACHE
PDLIM7
ACLY
CYP11B1
CYP11B2
BEX1
PDYN
MB
ACTA1
SLC22A11
PENK
GAS6
AKR1D1
MC2R
SREBF1
FXYD6
GATM
ACTG2
MCM3
HMGB2
MCM4
MCM6
HMGN2
MCM7
CCND1
NCAPH2
HMGCS2
BCL2L1
DBI
ITGA1
GCNT1
PFKL
RRM1
PTEN
PFN2
PTGDS
EZH2
ACE
NDRG2
ME1
MELK
HNRNPA1
PTH
PTGS1
PTGS2
DDIT3
BDNF
DDT
FABP3
FABP7
TINAGL1
JAK2
ADM
QSOX1
BMP2
CKS2
JUN
PTPN3
GJA5
BMP6
FASN
FBLN2
BTG2
NR1I2
FBN2
EFEMP1
ADRB2
NDRG1
KIF15
SULT1A1
MGST2
MAGED2
PLA1A
IER3
KCNH2
P3H1
KLF9
KCNJ5
AGT
NFKBIA
PPP1R1B
NCAPD2
GLUL
TSPO
ALDH18A1
CCL2
C3
KDR
EEF2K
NR3C2
GNAI2
ABCG2
HSD11B1
HSD11B2
MMP12
PLK1
HS3ST1
SDC1
SDC2
SDC4
TAT
NR1I3
HSPB1
NPY
CNR1
CCN3
OPLAH
CD200
KIFC1
VEGFA
FOXS1
CRISPLD2
DPEP1
DPT
SELENOP
NPPA
EGLN3
FLT1
FMO1
SORBS2
HTR2A
CALCA
WARS1
TCF21
TCP1
ADAMTS1
TSC22D3
SYNM
TNC
PODXL
SGK1
FOS
NTRK3
GRK5
RGCC
UBE2C
RBP1
CAPN6
RAPGEF4
SHBG
GPX3
TUBB
CARS1
POMC
CASP3
ITGA8
CASP4
TRIM54
CP
ATP6V1G1
CAT
STMN1
TDO2
CAV1
XPO1
NR3C1
OMD
CPT1A
RFC3
RFC4
AQP1
CREB1
SLC1A2
TF
CREBBP
LPAR1
AR
CSRP3
LEP
CRH
SLC2A1
ZFP36
CRHR1
EDN1
EDN2
PDLIM5
EDN3
NCS1
SLC2A4
TNFRSF11B
CCNB1
GSTA3
CCND2
TGFB1
GSTM2
CCNE1
CARTPT
MT1A
PIM3
GAL
CASP12
TGM2
ORM1
TH
PPP2R2B
IGF1
IGF1R
ARRB1
TNFSF11
RETN
IGF2
ARRB2
IGF2R
ANGPTL2
DKK1
IGFBP5
IGFBP6
LMNB1
TK1
MTOR
ITGB1BP2
CD36
SLC22A3
PRIM1
VCAN
FSHB
ASNS
HSPB6
CSRP2
CD59
NCOA1
PRKCA
SMARCD2
IL1RL1
CDK1
CTNNA1
GREM1
MAPK1
MAPK3
CTNNB1
ATP1A3
CDC20
IL1B
LYZ
RPA2
CDH2
DCXR
PLK4
CTSS
TOP2A
PRL
PCK2
PCNA
SOD2
CDK2
TPBG
CDK4
TPD52L1
AURKB
