## Supplementary Table 3 for "Effect of cortisol on cortical organoids: Building a “stress in a dish” model system"

### Sheet: Stankiewicz genes
A2M		From:
ABCC12		Stankiewicz, A. M., Jaszczyk, A., Goscik, J. & Juszczak, G. R.
ACER2		Stress and the brain transcriptome: Identifying commonalities and clusters in standardized data from published experiments
ADAMTS1		Prog Neuropsychopharmacol Biol Psychiatry 119, 110558 (2022).
ADAMTS4
ADCY5		79 animal studies
ADGRL3		3 human studies: postmortem brain tissue
ADIPOR2
ALAS2
ALDH1A3		overlap between Stankiewicz genes and Nievergelt GWAS genes
ANK2		1 gene: SEMA3B
APP
AQP1
ARC
ARHGEF10
ARL4D
ARRDC2
ATP2A3
ATP2B2
BCAS1
BCHE
BFSP2
BHLHE22
BMP4
BTG2
C1QB
CACHD1
CACNA2D1
CACNA2D3
CACNG7
CADPS2
CAPN3
CAR2
CARTPT
CASC1
CCBE1
CCN1
CCN2
CCR5
CCT6A
CDC42SE1
CDK5RAP2
CDKN1A
CEMIP
CGNL1
CLCN5
CLMN
CNKSR3
CNP
COL1A1
COL1A2
COL6A1
CRYAB
CSRNP1
CTLA2A
CWC22
CYP1B1
DCDC2C
DDIT4
DIO2
DNAH1
DTX2
DUSP1
DUSP6
DYSF
EGR1
EGR2
EGR4
EIF3A
ELOVL7
EMP2
ENPP2
ERMN
ERRFI1
FA2H
FABP5
FABP7
FAM107A
FAM234A
FANCD2
FBXO9
FCRLS
FDXR
FGF18
FKBP5
FMO2
FMOD
FOS
FOSB
FOXN3
FUBP1
GAB2
GAB3
GADD45B
GADD45G
GAL3ST1
GALNT15
GALNT6
GJB1
GJB6
GJC2
GLRP1
GMEB2
GNAS
GPR88
GSX2
HBA1
HBA2
HBB-BS
HBB-BT
HOMER1
HSP90AB1
HSPA1A
HTRA1
ID1
IDO1
IER2
IFI30
IGF2
IGFBP2
IGFBP6
IL1RAP
IL6RA
IRS2
JUNB
KCNA1
KCNK12
KLF10
KLF12
KLRA2
KRT1
LAMA2
LAMA4
LCN2
LPAR1
LRG1
LSR
LUZP2
LY6C1
MAP1B
MBP
MEF2C
MERTK
MFSD2A
MGP
MIDN
MMP23
MOBP
MOG
MPZL2
MRPL55
MT1
MTUS1
NABP1
NCMAP
NFIL3
NFKBIA
NKX2Â€“2
NKX6Â€“2
NLRP10
NNAT
NOTCH4
NPAS3
NPAS4
NR4A1
NR4A3
NTRK2
OCLN
OPALIN
PAQR5
PCBP4
PDE4C
PENK
PER1
PER2
PHF13
PIH1D1
PIM3
PLEKHG3
PLIN4
PLLP
PLP1
PLXNB3
PMAIP1
POU3F4
PPARG
PPP1R14A
PREPL
PRG4
PRKCD
PRL
PTEN
PTGS2
PTPRK
RASD1
RASL11B
RGS9
RPS4L-PS
RXFP1
S100A10
S100A8
S100A9
SCD2
SDC4
SEMA3B
SGK1
SLC13A4
SLC17A7
SLC25A42
SLC25A47
SLC25A48
SLC2A1
SLC4A1
SLC9A6
SOSTDC1
SOX2
SPARC
SSTR1
ST18
STARD3
STX1A
SULT1A1
SYT1
TCF7L2
TDRD12
TENM4
TGDS
THBD
TIPARP
TMEM125
TNFRSF25
TOB2
TOM1
TRPM1
TSC22D3
TSC22D4
TSHZ2
TTR
TTYH2
USP27X
VAMP1
VAT1L
WNK1
WRAP73
XDH
ZBED3
ZBTB18
ZCCHC24
ZEB2
ZFP189
ZFYVE26
ZNF77

### Sheet: overlap with 25 core genes
25 core genes	ABAT		3 genes overlap with Stankiewicz genes:
	AHCYL1		IGFBP2
	ALDH6A1		NFKBIA
	CLU		NTRK2
	DCX
	DLX6-AS1		more than expected by chance
	FBXO32		p-value is < 0.00001
	GAPDH
	GATM
	GJA1		two-tailed Chisquare test:
	GLUL			DE genes	non-DE genes
	GPM6B		in list	3	249
	HEPACAM		not in list	22	25007
	HEPN1
	HOPX
	IGFBP2
	MT1E
	MT3
	NDRG2
	NFKBIA
	NTRK2
	SCRG1
	SLC1A3
	SOX4
	WSB1

### Sheet: overlap with astro
differentially expressed genes in astrocytes	ABAT		8 genes overlap with Stankiewicz genes:
	ADD3		ANK2
	AGT		FABP5
	AHCYL1		FAM107A
	ALDH6A1		GADD45B
	ALDH7A1		HTRA1
	ANK2		IGFBP2
	BNIP3		NFKBIA
	BTG1		NTRK2
	C1QL1
	CLU		more than expected by chance
	COPS9		P value is less than 0.0001
	CPE
	CST3
	DCLK1		two-tailed Chisquare test:
	DCX			DE genes	non-DE genes
	DLX6-AS1		in list	8	244
	ENO1		not in list	48	24981
	FABP5
	FAM107A
	FAM171B
	FBXO32
	GADD45B
	GAPDH
	GATM
	GFAP
	GJA1
	GLUL
	GPM6B
	GRAMD2B
	HEPACAM
	HEPN1
	HOPX
	HTRA1
	IGFBP2
	IGFBP5
	METTL7A
	MIF
	MT1E
	MT1X
	MT3
	NDRG2
	NEAT1
	NFKBIA
	NRN1
	NTRK2
	PGK1
	PPM1K
	RPL10
	S100B
	SCG2
	SCRG1
	SLC1A3
	SOX11
	SOX2-OT
	SOX4
	STMN2
	TNIK
	WSB1

### Sheet: overlap with NR3C1+ all
differentially expressed genes in all NR3C1-positive cells	NTRK2		5 genes overlap with Stankiewicz genes:
	SOX4		ANK2
	DLX6-AS1		FAM107A
	CHCHD2		IGFBP2
	SOX11		NFKBIA
	IGFBP2		NTRK2
	NDRG2
	SOX2-OT		more than expected by chance
	BEX3		P value is less than 0.0001
	WSB1
	ALDH6A1
	GPM6B		two-tailed Chisquare test:
	GJA1			DE genes	non-DE genes
	SLC1A3		in list	5	247
	RPS4X		not in list	46	24983
	PEBP1
	CLU
	NRXN1
	FTH1
	ADD3
	TUBB3
	FBXO32
	GLUL
	PCDHGA3
	DCX
	ANK2
	ABAT
	AHCYL1
	HEPACAM
	HOPX
	MT3
	MT1E
	MT-ND3
	ETV1
	BTG1
	MARCKSL1
	ITPKB
	GAPDH
	EFEMP1
	CYSTM1
	HEPN1
	SCRG1
	TUBA1A
	NOVA1
	FAM107A
	KCNQ1OT1
	GATM
	COPS9
	TCF4
	PSAP
	NFKBIA

### Sheet: overlap with NR3C1+ astro
differentially expressed genes in all NR3C1-positive astrocytes	NTRK2		3 genes overlap with Stankiewicz genes:
	NDRG2		IGFBP2
	DLX6-AS1		NFKBIA
	ALDH6A1		NTRK2
	CHCHD2
	YWHAE		more than expected by chance
	RPL10		p-value is .000034
	CALM1
	FBXO32
	SCRG1		two-tailed Chisquare test:
	GPM6B			DE genes	non-DE genes
	HEPACAM		in list	3	249
	BEX3		not in list	37	24992
	HEPN1
	ABAT
	MT3
	PPM1K
	AHCYL1
	SLC1A3
	SOX4
	GLUL
	HOPX
	RIDA
	GJA1
	IGFBP2
	RPS4X
	NRN1
	MT1E
	MTRNR2L12
	WSB1
	LOX
	MIR99AHG
	GATM
	CLU
	GAPDH
	EDNRB
	PCDHGA3
	NRXN1
	NFKBIA
	DCX
