## Supplementary Table 2 for "Effect of cortisol on cortical organoids: Building a “stress in a dish” model system"

### Sheet: PTSD GWAS genes
LINC01360		From:
LINC02797		Nievergelt, C. M. et al. Genome-wide association analyses identify 95 risk loci and provide insights into the neurobiology of post-traumatic stress disorder. Nature Genetics 56, 792–808 (2024).
PDE4B-AS1		Genome-wide association analyses identify 95 risk loci and provide insights into the neurobiology of post-traumatic stress disorder(2024).
LINC01680		Nature Genetics 56, 792–808 (2024).
ZMYM4-AS1
TFAP2E-AS1
INPP5B-AS1
PROX1-AS1
LINC00538
MIR130AHG
C12orf42-AS1
LRFN5-DT
ACTN1-DT
GALNT16-AS1
MAPT-IT1
FAM215B
MAPT-AS1
KANSL1-AS1
LINC02210
TCF4-AS1
TCF4-AS2
LINC01415
LINC01917
PSMD14-DT
TANK-AS1
LINC01830
MAPRE3-AS1
AGBL5-AS1
AGBL5-IT1
ZMYND10-AS1
RASSF1-AS1
FOXP1-AS1
SNRK-AS1
RBM5-AS1
SEMA3F-AS1
SATB1-AS1
SEMA3B-AS1
LINC01950
LINC01938
LINC01470
LINC03000
LINC00533
LINC01623
OR2W1-AS1
ZBED9-AS1
HCG15
HCG14
LINC01556
H2BC6-AS1
HCG11
ZSCAN16-AS1
LINC01012
LINC02829
LINC01015
LINC03003
LINC02980
BTN2A3P
GUSBP2
LINC00240
LARRPM
LHFPL3-AS2
LINC01004
KMT2E-AS1
PCYT1B-AS1
MIR130A
MIR4315-1
MIR4529
MIR4528
MIR6872
MIR5193
MIR5787
MIR3143
MIR1183
MIR4655
MIR597
MIR548AU
RN7SKP19
RN7SL503P
Metazoa_SRP
Y_RNA
RN7SL622P
RN7SL656P
RN7SL199P
RN7SL513P
RN7SL517P
RN7SL217P
RN7SKP157
RN7SL177P
RN7SL471P
RN7SL260P
AGO4
PSMB2
ZMYM4
C1orf216
CLSPN
NCDN
TFAP2E
PDE4B
KIAA0319L
AGO1
CACNA1E
EPHA10
MANEAL
YRDC
C1orf122
MTF1
INPP5B
SF3A3
SORCS3
LRMDA
MAP4K2
YPEL4
ZDHHC5
TMX2
SERPING1
CLP1
CTNND1
MED19
SELENOH
BTBD18
NCAM1
MEN1
SUDS3
TAOK3
NOS1
SOX5
DCAF5
LRFN5
ACTN1
GALNT16
EXD2
TRAF3
MDGA2
LINGO1
FES
FURIN
RBFOX1
COPRS
UTP6
LINC02210-CRHR1
SPPL2C
STH
KPNA2
C17orf58
KANSL1
RHOT1
SUZ12
LRRC37B
PLEKHM1
ARHGAP27
MAPT
LRRC37A
LRRC37A2
ARL17A
CRHR1
ARL17B
NSF
BPTF
WNT3
TCF4
DCC
LSM4
TANK
CNTNAP5
THSD7B
MAPRE3
TMEM214
AGBL5
OST4
EMILIN1
ARHGAP15
KHK
CGREF1
NCOA5
SLC12A5
CD40
PLCL2
GNAI2
TMEM115
GNAT1
HYAL1
NPRL2
ANO10
C3orf18
TUSC2
HYAL2
ZMYND10
IP6K1
SEMA3F
CISH
HEMK1
CYB561D2
RNF123
AMIGO3
GMPPB
CACNA2D2
SEMA3B
LSMEM2
HYAL3
NAA80
RASSF1
IFRD2
FOXP1
SNRK
CDHR4
INKA1
UBA7
TRAIP
CAMKV
MST1R
MON1A
RBM6
RBM5
SLC38A3
ANAPC4
ZCCHC4
CYSTM1
PFDN1
SGCD
DIMT1
EFNA5
FBXL17
KIF2A
GRIA1
TRIM27
SCAND3
GPX5
OR2B3
ASCC3
OR2B8P
OR2B6
UBD
SLC17A3
TRIM38
H1-1
H3C1
H4C1
H3C2
H2AC4
H2BC3
H3C3
H1-2
H1-6
H1-4
H2BC6
H4C4
ZNF311
HMGN4
H2AC15
H2AC16
H1-5
H3C11
H4C13
H3C12
H2AC17
H2BC17
OR2B2
H2AC6
H3C4
H2AC7
H1-3
H4C6
H4C7
H3C7
H2BC10
BTN3A2
BTN2A2
BTN3A1
BTN3A3
ZSCAN26
SLC17A2
OR2J3
OR2H2
H4C3
ZKSCAN8
OR12D2
MAS1L
OR5V1
OR12D3
OR14J1
H4C8
OR2J1
OR2H1
OR2J2
OR10C1
OR2W1
ZSCAN31
PGBD1
BTN1A1
H3C6
ZSCAN12
H2AC14
H2BC14
H4C11
H4C12
H3C10
GPX6
ESR1
ZSCAN23
H2AC13
H2BC8
H2BC13
H2BC15
H2BC7
H2BC9
H3C8
H4C2
H4C5
H2BC5
ZNF165
ZSCAN16
ZKSCAN8P1
ZSCAN9
ZKSCAN4
NKAPL
H2BC11
H2AC11
H4C9
H2AC12
PRSS16
POM121L2
ZNF391
ZNF184
OR11A1
ZKSCAN3
H2AC8
OR2I1P
OR12D1
GABBR1
BTN2A1
ABT1
ZNF322
H2BC4
H2BC12
HFE
SP4
PCLO
MAD1L1
SDK1
CTTNBP2
KMT2E
FOXP2
TMEM106B
SRPK2
GRM8
TSNARE1
TNKS
FAM120AOS
FAM120A
PHF2
CNKSR2
IGSF1
PCYT1B
POLA1
MTM1
MTMR1
SCARNA23

### Sheet: overlap with 25 core genes
25 core genes	ABAT		no overlap
	AHCYL1
	ALDH6A1
	CLU
	DCX
	DLX6-AS1
	FBXO32
	GAPDH
	GATM
	GJA1
	GLUL
	GPM6B
	HEPACAM
	HEPN1
	HOPX
	IGFBP2
	MT1E
	MT3
	NDRG2
	NFKBIA
	NTRK2
	SCRG1
	SLC1A3
	SOX4
	WSB1

### Sheet: overlap with astro
differentially expressed genes in astrocytes	DLX6-AS1		no overlap
	NDRG2
	MT3
	NTRK2
	HOPX
	RPL10
	SLC1A3
	CPE
	GJA1
	ALDH6A1
	IGFBP2
	HEPN1
	GPM6B
	GLUL
	SOX4
	SCRG1
	FAM107A
	AHCYL1
	STMN2
	GAPDH
	ABAT
	CLU
	SOX11
	MT1E
	HTRA1
	DCX
	BTG1
	ADD3
	HEPACAM
	PPM1K
	SOX2-OT
	ANK2
	FBXO32
	METTL7A
	COPS9
	WSB1
	S100B
	ENO1
	FAM171B
	CST3
	NFKBIA
	TNIK
	MIF
	GRAMD2B
	PGK1
	ALDH7A1
	GADD45B
	MT1X
	NRN1
	IGFBP5
	DCLK1
	AGT
	GATM
	BNIP3
	FABP5
	NEAT1

### Sheet: overlap with NR3C1+ all
differentially expressed genes in all NR3C1-positive cells	NTRK2		2 genes overlap with PTSD GWAS genes:
	SOX4		CYSTM1
	DLX6-AS1		TCF4
	CHCHD2
	SOX11
	IGFBP2		two-tailed Chisquare test:
	NDRG2			DE genes	non-DE genes
	SOX2-OT		in list	2	355
	BEX3		not in list	49	24875
	WSB1
	ALDH6A1		p-value is .128416
	GPM6B
	GJA1
	SLC1A3
	RPS4X
	PEBP1
	CLU
	NRXN1
	FTH1
	ADD3
	TUBB3
	FBXO32
	GLUL
	PCDHGA3
	DCX
	ANK2
	ABAT
	AHCYL1
	HEPACAM
	HOPX
	MT3
	MT1E
	MT-ND3
	ETV1
	BTG1
	MARCKSL1
	ITPKB
	GAPDH
	EFEMP1
	CYSTM1
	HEPN1
	SCRG1
	TUBA1A
	NOVA1
	FAM107A
	KCNQ1OT1
	GATM
	COPS9
	TCF4
	PSAP
	NFKBIA

### Sheet: overlap with NR3C1+ astro
differentially expressed genes in all NR3C1-positive astrocytes	NTRK2		no overlap
	NDRG2
	DLX6-AS1
	ALDH6A1
	CHCHD2
	YWHAE
	RPL10
	CALM1
	FBXO32
	SCRG1
	GPM6B
	HEPACAM
	BEX3
	HEPN1
	ABAT
	MT3
	PPM1K
	AHCYL1
	SLC1A3
	SOX4
	GLUL
	HOPX
	RIDA
	GJA1
	IGFBP2
	RPS4X
	NRN1
	MT1E
	MTRNR2L12
	WSB1
	LOX
	MIR99AHG
	GATM
	CLU
	GAPDH
	EDNRB
	PCDHGA3
	NRXN1
	NFKBIA
	DCX
